# Genome-wide analysis of Smad and Schnurri transcription factors in *C. elegans* demonstrates widespread interaction and a function in collagen secretion

**DOI:** 10.1101/2024.06.05.597576

**Authors:** Mehul Vora, Jonathan Dietz, Zachary Wing, Karen George, Jun Liu, Christopher Rongo, Cathy Savage-Dunn

**Affiliations:** Department of Biology, Queens College, CUNY, NY, USA; PhD Program in Biology, the Graduate Center, CUNY, NY, USA; Waksman Institute, Dept. of Genetics, Rutgers University, NJ, USA; ModOmics Ltd, Southampton, UK; Department of Molecular Biology and Genetics, Cornell University, NY, USA

## Abstract

Smads and their transcription factor partners mediate the transcriptional responses of target cells to secreted ligands of the Transforming Growth Factor-β (TGF-β) family, including those of the conserved bone morphogenetic protein (BMP) family, yet only a small number of direct target genes have been well characterized. In *C. elegans,* the BMP2/4 ortholog DBL-1 regulates multiple biological functions, including body size, via a canonical receptor-Smad signaling cascade. Here, we identify functional binding sites for SMA-3/Smad and its transcriptional partner SMA-9/Schnurri based on ChIP-seq peaks (identified by modEncode) and expression differences of nearby genes identified from RNA-seq analysis of corresponding mutants. We found that SMA-3 and SMA-9 have both overlapping and unique target genes. At a genome-wide scale, SMA-3/Smad acts as a transcriptional activator, whereas SMA-9/Schnurri direct targets include both activated and repressed genes. Mutations in *sma-9* partially suppress the small body size phenotype of *sma-3,* suggesting some level of antagonism between these factors and challenging the prevailing model for Schnurri function. Functional analysis of target genes revealed a novel role in body size for genes involved in one-carbon metabolism and in the endoplasmic reticulum (ER) secretory pathway, including the disulfide reductase *dpy-11*. Our findings indicate that Smads and SMA-9/Schnurri have previously unappreciated complex genetic and genomic regulatory interactions that in turn regulate the secretion of extracellular components like collagen into the cuticle to mediate body size regulation.
