## Supplementary File 3 for "Genome-wide analysis of Smad and Schnurri transcription factors in *C. elegans* demonstrates widespread interaction and a function in collagen secretion"

### Sheet: SMA3 Direct Targets
Chroms	txStart	txEnd	refseqID	rank product	Strands	GeneSymbol	logFC_S3vN2
chrX	6238123	6239065	rml-3	0.0005626	-	WBGene00015781	-0.104309
chr3	4587501	4593124	smc-4	0.001443	+	WBGene00004874	-0.315538
chr5	7820578	7821477	lbp-4	0.001348	+	WBGene00002256	-0.325529
chr3	4168777	4170953	rnf-121	0.00171	-	WBGene00007626	-0.326716
chr2	3078796	3087682	copb-1	0.003627	+	WBGene00021292	-0.334243
chr4	13779096	13782396	gly-10	0.003248	+	WBGene00001635	-0.335919
chr3	10428327	10435988	M03C11.8	0.001589	-	WBGene00010845	-0.338424
chr5	10317492	10319534	B0024.11	0.002696	-	WBGene00007101	-0.339424
chr5	2688455	2696254	Y45G12B.3	0.003581	-	WBGene00021564	-0.343168
chrX	11216000	11218150	idh-2	0.00189	+	WBGene00007942	-0.343282
chr2	6894177	6897540	C44B7.11	0.002729	-	WBGene00016631	-0.348136
chr2	11977776	11979844	Y17G7B.20	0.002237	-	WBGene00012471	-0.348797
chr3	11290904	11306247	smc-3	0.001275	+	WBGene00004873	-0.349917
chr2	8523494	8525396	T13H5.4	0.0011	-	WBGene00011758	-0.352537
chrX	768596	770776	ile-2	0.001472	+	WBGene00002071	-0.353621
chr1	4249493	4253170	cogc-5	0.003026	+	WBGene00016608	-0.354367
chr2	3502968	3504910	Y49F6B.2	0.001234	+	WBGene00021715	-0.355751
chr5	14183123	14185612	trm-1	0.0008004	-	WBGene00006613	-0.355806
chrX	4964413	4969328	M03F4.6	0.003783	-	WBGene00019759	-0.356218
chr5	5940022	5943366	M03F8.3	0.001477	+	WBGene00019762	-0.356302
chr3	9522075	9525454	ZK1098.1	0.001085	+	WBGene00014218	-0.35652
chr2	10785452	10787272	cdl-1	0.001235	+	WBGene00000411	-0.356749
chr2	6736904	6741480	T14B4.1	0.003349	+	WBGene00020498	-0.357068
chr3	4166944	4168765	ccdc-55	0.003795	-	WBGene00007627	-0.357329
chr2	13888544	13898463	mcd-1	0.0009747	+	WBGene00013096	-0.358767
chr1	14708195	14718511	dus-2	0.003203	-	WBGene00013201	-0.360123
chr3	9055048	9058895	cls-2	0.002364	+	WBGene00000549	-0.361933
chr4	8496485	8498823	acdh-13	0.001096	-	WBGene00001566	-0.362549
chr3	1196389	1202008	mrpl-45	0.001753	-	WBGene00022493	-0.362848
chr2	15232947	15244933	Y46E12BL.2	0.0009409	+	WBGene00021595	-0.363213
chr4	2333837	2348912	ppgn-1	0.001213	-	WBGene00021425	-0.364151
chr1	4270666	4273336	acin-1	0.001138	+	WBGene00016601	-0.365989
chr5	128237	131671	sftb-2	0.003124	+	WBGene00021004	-0.366303
chr3	7499738	7503241	C07H6.4	0.0004689	+	WBGene00015581	-0.366546
chr4	10214986	10219308	qns-1	0.003025	-	WBGene00007698	-0.366818
chr1	14756904	14758790	dnj-12	0.0008931	+	WBGene00001030	-0.369454
chr2	15004864	15010416	Y53F4B.9	0.001632	-	WBGene00013156	-0.370421
chr1	10187546	10190896	dao-5	0.001065	-	WBGene00000931	-0.370617
chr5	2602153	2603063	F53E10.6	0.0035	-	WBGene00018762	-0.371005
chr4	10219373	10221287	tram-1	0.001743	-	WBGene00007696	-0.371762
chr4	13882734	13884177	thoc-7	0.002775	+	WBGene00007195	-0.373053
chr2	386088	387949	C03H5.3	0.0009023	+	WBGene00015405	-0.373195
chr2	4914494	4925248	aagr-2	0.001706	-	WBGene00019895	-0.375264
chrX	15929955	15939324	mrp-3	0.001897	-	WBGene00003409	-0.375609
chr3	8845855	8848472	F44E2.7	0.0019	-	WBGene00018420	-0.376756
chr3	9404484	9406641	T26G10.1	0.00103	-	WBGene00012059	-0.378128
chrX	13416078	13418220	C29F7.2	0.0004241	+	WBGene00007811	-0.379172
chr1	4605655	4610221	C44E4.5	0.003337	+	WBGene00016654	-0.381871
chr1	3163688	3168057	Y54E10A.6	0.002664	+	WBGene00021828	-0.38202
chr5	17936282	17949193	dpy-21	0.003634	-	WBGene00001080	-0.382058
chrX	4696754	4699461	hyl-2	0.001547	-	WBGene00002044	-0.382328
chrX	16376588	16380058	sur-7	0.003388	+	WBGene00006353	-0.382381
chr5	9336762	9338858	coq-6	0.00268	+	WBGene00000766	-0.383015
chr2	6970745	6972235	art-1	0.002723	-	WBGene00000198	-0.383831
chr5	4824124	4826760	hsp-6	0.00179	-	WBGene00002010	-0.383985
chr4	11953249	11955541	gdh-1	0.002034	+	WBGene00014095	-0.387978
chr1	6490716	6492727	dbr-1	0.002544	-	WBGene00000937	-0.388866
chr5	11982901	11985484	mans-2	0.003106	-	WBGene00008258	-0.388909
chrX	864097	871089	lgl-1	0.001008	-	WBGene00018987	-0.39003
chr1	8394726	8398626	ngp-1	0.00259	+	WBGene00003596	-0.394006
chr2	14552504	14561599	mog-4	0.0009587	-	WBGene00003392	-0.395505
chrX	10903272	10905088	acbp-3	0.002142	+	WBGene00009818	-0.396049
chr5	8461113	8462120	dnj-22	0.001413	-	WBGene00001040	-0.396143
chr4	6585871	6588186	dnj-11	0.001079	+	WBGene00001029	-0.396355
chr2	4301607	4305270	gtf-2F1	0.002659	+	WBGene00015296	-0.396376
chr4	6883576	6887651	T05A12.3	0.0009438	-	WBGene00020234	-0.396748
chr2	13970580	13973812	Y39G8B.1	0.00383	-	WBGene00012722	-0.396931
chr3	783703	786092	ppm-1.G	0.001231	+	WBGene00018362	-0.39757
chr4	8827800	8840675	T28C6.7	0.00202	+	WBGene00012121	-0.398278
chr3	5680433	5682325	pst-2	0.002672	+	WBGene00018827	-0.398547
chr1	14652116	14657275	riok-2	0.001361	+	WBGene00013688	-0.401871
chrX	11726264	11727936	gst-42	0.0005538	-	WBGene00001790	-0.402191
chr2	11691325	11695657	tars-1	0.0006478	-	WBGene00006617	-0.403636
chr2	2053919	2059070	F07E5.5	0.0008116	-	WBGene00017210	-0.404494
chr4	12372253	12374834	wdr-46	0.000785	+	WBGene00009211	-0.404739
chr1	14994581	15001691	tep-1	0.002757	+	WBGene00013969	-0.405132
chr3	640790	641619	tag-267	0.000965	+	WBGene00044318	-0.405379
chr5	15000651	15002223	fib-1	9.049e-05	-	WBGene00001423	-0.40976
chr4	2146672	2149297	C54E4.5	0.001564	-	WBGene00016920	-0.410156
chr1	5349646	5353774	nath-10	0.0007997	-	WBGene00018866	-0.410263
chr2	4299653	4300845	sco-1	0.0008601	+	WBGene00015297	-0.410397
chr2	8038271	8039597	ubh-4	0.0005943	-	WBGene00006724	-0.410566
chr2	7773904	7777823	mthf-1	0.0007275	-	WBGene00015512	-0.411365
chr2	8571085	8572904	bcs-1	0.002239	+	WBGene00010042	-0.41311
chrX	13472155	13475926	tre-4	0.003304	+	WBGene00006610	-0.414016
chr4	7580597	7583726	nol-10	0.0008521	+	WBGene00017989	-0.414273
chrX	11965962	11969893	sams-1	0.002021	+	WBGene00008205	-0.414399
chr1	2931461	2947106	cogc-3	0.002064	+	WBGene00022121	-0.415379
chrX	15497555	15500281	suox-1	0.001461	+	WBGene00010397	-0.41558
chr1	4173758	4174774	mrps-6	0.001147	-	WBGene00020037	-0.41592
chr2	411222	416629	C24H12.4	0.00075	+	WBGene00016073	-0.417309
chr2	5373997	5375177	F09E5.3	0.001245	+	WBGene00017283	-0.418954
chr2	11022370	11027906	let-858	0.0007337	+	WBGene00002957	-0.419148
chr4	6155492	6156960	C11D2.4	0.0006618	-	WBGene00015702	-0.419327
chr4	8377705	8379319	nap-1	0.001012	-	WBGene00017075	-0.419823
chr5	12728631	12729417	mrpl-49	0.0009642	+	WBGene00011247	-0.421223
chr5	10942461	10944514	zip-9	0.002446	+	WBGene00077761	-0.421874
chr4	7032696	7036859	ufl-1	0.001861	-	WBGene00015555	-0.422749
chr3	5943833	5946124	F25B5.5	0.0006115	-	WBGene00017776	-0.42493
chr1	1068484	1074343	gsa-1	0.0006729	+	WBGene00001745	-0.425106
chr2	4889437	4891405	R05F9.6	0.002588	+	WBGene00019890	-0.425141
chr4	7707574	7709701	mrpl-1	0.0007273	-	WBGene00017997	-0.4258
chr1	6441644	6446465	T23H2.3	0.000165	-	WBGene00020742	-0.426313
chrX	5714522	5717562	cyp-43A1	0.00204	+	WBGene00017108	-0.427713
chr3	9932398	9939704	K03H1.5	0.002211	+	WBGene00010540	-0.430297
chr2	10824246	10841424	mix-1	0.0004562	+	WBGene00003367	-0.430487
chr1	8526758	8529271	K02B12.7	0.001438	-	WBGene00010500	-0.431018
chr1	7614176	7634143	lrp-1	0.002424	+	WBGene00003071	-0.431154
chr1	2472060	2485391	abtm-1	0.001303	-	WBGene00022281	-0.431442
chr1	5649756	5653648	F55F8.3	0.0007113	-	WBGene00018891	-0.431715
chr1	310981	314989	imb-3	0.001294	-	WBGene00002077	-0.435213
chrX	4818593	4821715	R08E3.3	0.0007953	+	WBGene00019959	-0.439767
chr1	4789190	4789592	rpl-41.1	0.00292	+	WBGene00023067	-0.440436
chr3	12216779	12218634	Y75B8A.14	0.0008157	-	WBGene00013550	-0.440747
chrX	10626518	10628807	M79.2	0.002859	-	WBGene00010902	-0.440757
chr5	11625900	11629272	F35B12.10	0.001545	-	WBGene00009389	-0.441413
chr3	9851854	9853826	K11H3.3	0.003247	+	WBGene00010780	-0.442153
chr3	4900508	4903170	tag-340	0.001643	+	WBGene00017826	-0.443092
chr1	8759206	8759788	tin-13	0.00103	-	WBGene00006574	-0.445877
chrX	16399210	16416840	eat-17	0.003472	-	WBGene00020770	-0.445977
chr1	10579413	10580799	F29C6.1	0.002673	+	WBGene00009243	-0.446275
chr1	5655950	5657917	wdr-12	0.001547	-	WBGene00018893	-0.447648
chr5	10999663	11000699	isy-1	0.0009067	-	WBGene00009966	-0.447653
chr4	10691980	10695303	R102.4	0.001949	-	WBGene00011291	-0.448007
chrX	6376459	6377684	lmp-1	0.002298	-	WBGene00003053	-0.448793
chr1	5127828	5129611	prp-31	0.0006369	+	WBGene00022458	-0.449363
chr1	3684781	3690347	D1037.1	0.002099	+	WBGene00017025	-0.450409
chr2	11460205	11464497	aars-1	0.0006646	-	WBGene00000196	-0.451288
chr3	5464377	5468000	F48E8.2	0.00147	+	WBGene00018609	-0.453604
chr5	3980055	3980622	nlp-31	0.0002869	+	WBGene00003769	-0.454133
chr3	13423514	13426204	exo-1	0.001136	+	WBGene00009731	-0.454817
chr3	8046034	8047612	K12H4.3	0.001975	+	WBGene00019678	-0.456637
chr3	5308596	5311140	mog-3	0.0008281	+	WBGene00003391	-0.456842
chr4	11957547	11959804	tgt-1	0.002023	-	WBGene00006566	-0.456888
chr5	1207889	1219863	Y50D4A.1	0.002187	+	WBGene00021735	-0.457608
chr4	12222865	12227112	mlt-3	0.000852	-	WBGene00012704	-0.458805
chr5	124010	126718	W03F9.1	0.0004539	-	WBGene00020999	-0.458848
chr2	7075614	7077188	T02G5.7	0.002096	+	WBGene00020166	-0.458925
chr5	14423784	14425008	rrbs-1	0.0007744	-	WBGene00007617	-0.459899
chr3	2658083	2681112	let-805	0.003491	+	WBGene00002915	-0.460704
chr1	5653828	5655857	cir-1	0.00245	-	WBGene00018892	-0.460988
chr1	489969	496158	haf-4	0.001803	+	WBGene00001814	-0.461461
chr5	15082530	15084147	C01G10.9	0.0004651	+	WBGene00007236	-0.462142
chr3	7857315	7858457	coq-5	0.0008106	-	WBGene00000765	-0.462848
chr5	6098992	6100542	crt-1	0.001469	-	WBGene00000802	-0.462904
chr1	6492720	6495253	mdt-18	0.002008	-	WBGene00007018	-0.464161
chrX	13522262	13527415	pab-2	0.0003645	-	WBGene00003903	-0.465142
chr3	7859613	7860159	tomm-7	0.002713	+	WBGene00022783	-0.467396
chr3	5878554	5879415	F01F1.2	0.001729	+	WBGene00017159	-0.467746
chr4	7024211	7028147	adah-1	0.001818	+	WBGene00015551	-0.467829
chrX	14313927	14326726	prx-1	0.002288	+	WBGene00004191	-0.468142
chr1	13435489	13437963	eif-3.J	0.00207	+	WBGene00012738	-0.468345
chr5	5682721	5684589	hmgs-1	0.0008159	-	WBGene00017769	-0.471184
chr3	9612254	9614281	pri-1	0.003021	-	WBGene00004180	-0.471195
chr1	3680180	3680927	ftn-2	0.001903	-	WBGene00001501	-0.472455
chr2	6536374	6554923	utp-20	0.0007925	+	WBGene00007050	-0.473476
chr3	8631165	8633565	dnj-10	0.0004207	+	WBGene00001028	-0.474566
chr3	4715293	4720670	emb-5	0.000733	-	WBGene00001259	-0.474601
chrX	5338301	5340182	C26B9.3	0.002246	+	WBGene00016133	-0.476376
chr1	6494290	6496109	uri-1	8.796e-05	+	WBGene00016944	-0.476995
chr4	13233020	13236585	JC8.2	0.001571	-	WBGene00010435	-0.477109
chr1	6315233	6317262	ima-2	0.0008952	+	WBGene00002073	-0.479978
chr2	6247311	6250844	T24H7.2	0.001401	+	WBGene00020781	-0.480921
chr3	6443039	6444586	C05D11.13	0.00075	-	WBGene00015488	-0.482
chr2	4953589	4954503	ndx-3	0.002775	+	WBGene00003580	-0.486113
chr3	5196680	5199677	emb-8	0.00134	-	WBGene00001262	-0.486721
chr3	4908960	4910038	F26F4.12	0.002218	-	WBGene00017831	-0.49001
chr2	5640063	5647042	F59E12.9	0.001489	-	WBGene00019124	-0.491257
chr2	10539438	10541996	pro-1	3.418e-05	-	WBGene00004185	-0.493697
chr3	9629246	9629885	rpac-19	0.0004354	-	WBGene00010230	-0.495297
chr3	6889774	6895089	K04C2.2	0.001031	+	WBGene00019380	-0.495906
chr3	12240367	12250164	tim-1	0.0001371	-	WBGene00006571	-0.496775
chr5	3503080	3506352	ugt-64	0.001105	-	WBGene00015577	-0.498746
chr5	20846158	20847727	fkb-6	0.00122	+	WBGene00001431	-0.500266
chr2	5716307	5718038	C18A3.3	0.001358	+	WBGene00015941	-0.501975
chr2	13117483	13122016	gfm-1	0.0005375	+	WBGene00009246	-0.505522
chr1	5421310	5428457	F27C1.6	0.001057	-	WBGene00017855	-0.509146
chr3	5946215	5948733	F25B5.6	0.002247	-	WBGene00017777	-0.51082
chr3	5848838	5853269	ddx-23	0.0003884	-	WBGene00017162	-0.510894
chr2	11729055	11731198	alh-8	0.0009352	+	WBGene00000114	-0.513992
chr1	3631091	3636485	jmjc-1	0.0004963	-	WBGene00020902	-0.517205
chr5	12971110	12973281	pnn-1	0.001093	+	WBGene00011308	-0.518591
chrX	15620500	15626620	K09E9.1	0.001627	+	WBGene00010724	-0.519859
chr4	5386629	5388559	elo-6	0.0008993	-	WBGene00001244	-0.521637
chr1	6563629	6564451	bag-1	0.0009158	-	WBGene00000236	-0.521647
chr3	3864489	3867098	acs-19	0.00138	+	WBGene00007969	-0.52181
chr3	8307592	8308448	F10E9.5	0.0008968	+	WBGene00017357	-0.524859
chr3	7769163	7770120	snu-23	0.001445	-	WBGene00022794	-0.526112
chrX	4524155	4526536	pdi-2	0.0003155	+	WBGene00003963	-0.526315
chr5	6533614	6546500	dre-1	0.002359	-	WBGene00001089	-0.527201
chr1	7057192	7059351	plin-1	0.0003688	+	WBGene00007024	-0.527789
chr3	11142448	11154287	pola-1	0.0004055	+	WBGene00012936	-0.529612
chr5	13650262	13654129	lpin-1	0.000363	-	WBGene00010425	-0.530071
chr3	5102985	5107020	F54D8.6	0.0004671	+	WBGene00018802	-0.530427
chr2	14857259	14866594	rbm-28	0.0003319	+	WBGene00011043	-0.535777
chrX	7798949	7799780	gpx-7	0.003018	-	WBGene00019846	-0.535794
chr5	6511583	6515240	dpy-11	0.0002925	-	WBGene00001073	-0.54142
chr1	7091307	7094723	prpf-4	0.0004647	-	WBGene00004186	-0.544482
chr3	1619742	1625803	hsp-60	0.00079	+	WBGene00002025	-0.545655
chr5	15577494	15578673	F28F8.9	0.001259	-	WBGene00044188	-0.545705
chr2	10248991	10251165	atad-3	0.000605	+	WBGene00010015	-0.547087
chr2	5570572	5575006	C17C3.1	0.002279	+	WBGene00015887	-0.547318
chrX	1459022	1462798	D1005.2	0.0006709	+	WBGene00016996	-0.547344
chr2	1136785	1152705	pod-2	0.003326	+	WBGene00004076	-0.549037
chr4	13256186	13259076	bus-12	0.002096	+	WBGene00010442	-0.549419
chr1	6253701	6254947	lpd-2	0.0008797	+	WBGene00003059	-0.550981
chr2	10926561	10931078	metr-1	0.001532	+	WBGene00010988	-0.551363
chr2	4603427	4604161	F35D11.4	0.0006656	+	WBGene00018045	-0.5516
chrX	14527170	14527659	nspc-18	0.00327	-	WBGene00008358	-0.552247
chr5	10203771	10204938	ZK856.11	0.001023	-	WBGene00014112	-0.553357
chr3	8439533	8443607	ufbp-1	0.0008167	-	WBGene00022865	-0.553954
chrX	7066342	7068563	pdi-6	0.0003407	-	WBGene00015168	-0.554999
chr1	9390833	9393095	rtcb-1	0.0008206	-	WBGene00008877	-0.55746
chr2	8848843	8852096	oac-46	0.001015	-	WBGene00011768	-0.558557
chrX	4969529	4970913	calu-1	0.001056	-	WBGene00019760	-0.561906
chr5	16538396	16549849	Y32B12B.2	0.0004241	+	WBGene00012522	-0.564495
chr3	8318678	8319260	F10E9.11	0.0006176	-	WBGene00017360	-0.56764
chr1	7725019	7727112	F27D4.4	0.0004374	+	WBGene00009189	-0.570117
chr3	4689280	4692171	ppat-1	0.001104	+	WBGene00011407	-0.570476
chr4	2688913	2703977	Y94H6A.5	0.0003149	-	WBGene00022378	-0.573417
chr5	8026708	8028789	F43H9.4	0.0003756	+	WBGene00018400	-0.575231
chr3	8308538	8309806	F10E9.4	0.0006335	+	WBGene00017356	-0.575755
chr5	8228276	8238409	rol-3	0.0005462	-	WBGene00004395	-0.577504
chr5	17845736	17855989	tcc-1	0.0009154	-	WBGene00013340	-0.57955
chr3	5226818	5227884	C34E10.10	0.000245	-	WBGene00016411	-0.580457
chrX	6089028	6092124	hsp-3	0.0002993	-	WBGene00002007	-0.580847
chr4	12420683	12432636	ugt-65	0.001328	+	WBGene00008583	-0.582041
chr1	3144411	3147793	lpd-6	0.0003478	-	WBGene00003062	-0.585498
chr4	10009753	10014207	magu-4	0.001192	+	WBGene00009678	-0.591858
chr1	4247753	4249415	tufm-2	0.0002205	+	WBGene00007001	-0.592932
chr2	6195811	6196948	rbmx-2	0.0004103	-	WBGene00016245	-0.595051
chr2	13031699	13036606	F18A11.2	0.001055	+	WBGene00008929	-0.59842
chr4	1310166	1328243	F53H1.4	0.0002498	+	WBGene00018778	-0.603536
chr2	15163817	15164553	gst-26	0.0006209	-	WBGene00001774	-0.604349
chr3	3070523	3085268	H06I04.3	0.0007934	+	WBGene00019168	-0.604993
chr4	12724986	12730095	rbd-1	0.0002299	+	WBGene00004315	-0.611871
chr3	4413457	4414748	mpc-1	0.000739	+	WBGene00011119	-0.614425
chr5	7571950	7575670	sart-1	0.0001706	-	WBGene00017605	-0.615014
chr4	10243612	10245707	tkt-1	0.00104	+	WBGene00008506	-0.617981
chr5	8039469	8040387	ZC513.7	0.0002153	-	WBGene00023209	-0.619594
chr5	5324806	5328414	C10G8.8	0.0006941	-	WBGene00015684	-0.621627
chr5	11149705	11151323	T19C4.1	0.001538	+	WBGene00011838	-0.62389
chr3	5557365	5564837	rpc-2	0.0007192	+	WBGene00017300	-0.625727
chr4	5086856	5088864	ivd-1	0.0008073	-	WBGene00015326	-0.628465
chr3	10535526	10537680	hpd-1	0.0008759	+	WBGene00001993	-0.628693
chr1	6081782	6086006	haf-9	0.0004836	+	WBGene00001819	-0.635757
chr5	10353583	10355823	sluh-7	0.000289	-	WBGene00010629	-0.638555
chr2	9161379	9163448	rhy-1	0.0003218	+	WBGene00012324	-0.644407
chr2	11350192	11351373	B0491.7	0.0008356	+	WBGene00007194	-0.645565
chr5	14595314	14597034	pes-9	0.0006729	-	WBGene00003982	-0.645636
chr4	12085420	12087023	rbm-34	0.0005995	+	WBGene00008688	-0.646874
chr3	9631994	9637116	gei-13	0.002811	-	WBGene00001570	-0.652816
chr2	9285975	9289132	mtrr-1	0.0005631	+	WBGene00006510	-0.655182
chr4	1297222	1309650	F53H1.1	0.0003617	-	WBGene00018776	-0.662133
chr5	2127535	2130100	ldp-1	0.0005292	+	WBGene00017719	-0.666582
chr2	6783427	6788270	T13C2.6	0.000411	+	WBGene00020481	-0.673161
chrX	7301389	7305570	sur-5	0.0003601	-	WBGene00006351	-0.67803
chr3	13223072	13229465	Y43F4A.1	0.0007942	+	WBGene00012796	-0.678417
chrX	7572357	7581055	pcyt-1	0.0006921	+	WBGene00017241	-0.682702
chr2	2845412	2852593	ptc-3	0.00143	-	WBGene00004210	-0.685578
chr4	8334305	8334715	his-32	0.0009582	+	WBGene00001906	-0.691649
chr2	6356416	6359005	C32D5.12	0.001432	-	WBGene00016319	-0.699532
chr2	9341397	9346590	F42A8.1	0.001445	-	WBGene00009626	-0.703746
chr4	11913692	11915687	fat-6	0.0005254	-	WBGene00001398	-0.705759
chr2	15164890	15165731	gst-27	0.0002269	-	WBGene00001775	-0.711024
chr1	6497436	6499560	acdh-1	0.0003448	+	WBGene00016943	-0.716608
chrX	12861237	12870025	T14G8.3	0.0002766	+	WBGene00011771	-0.720952
chr5	12637663	12638236	F56H9.2	0.0001411	+	WBGene00010174	-0.722425
chr2	9654345	9655580	ZK1307.1	0.001707	-	WBGene00014244	-0.723562
chr5	1448004	1448792	cnc-3	0.0001553	+	WBGene00000557	-0.726418
chr2	14297305	14299620	Y54G11A.7	0.0005596	+	WBGene00013216	-0.732482
chr4	4360837	4386531	F55F10.1	0.0001844	+	WBGene00018898	-0.736244
chr3	8749680	8757089	sma-2	8.016e-05	+	WBGene00004856	-0.743196
chr4	684497	688340	cutl-28	0.000945	+	WBGene00018256	-0.747638
chr5	1625189	1626820	nhr-237	0.002132	-	WBGene00021610	-0.748257
chr1	6260249	6264520	C48E7.1	0.0002359	+	WBGene00016749	-0.748733
chr3	3482591	3484835	C34C12.6	0.0005354	+	WBGene00007925	-0.750915
chr3	6440145	6443000	mel-32	0.0001714	-	WBGene00003214	-0.761722
chrX	8285683	8286785	F13B9.2	0.0009385	+	WBGene00017420	-0.766841
chrX	14001924	14003080	cytb-5.1	8.604e-05	+	WBGene00007848	-0.768078
chrX	16267197	16270069	ifa-3	0.002612	-	WBGene00002051	-0.771463
chr5	11313362	11316901	cutl-18	0.002378	-	WBGene00009830	-0.774009
chr1	6404587	6405705	cuti-1	0.001288	+	WBGene00022591	-0.776283
chr2	4763081	4764180	F26G1.2	0.0003079	+	WBGene00017838	-0.777507
chr2	12623110	12624533	Y38E10A.14	0.0004002	-	WBGene00012592	-0.784937
chr5	13491067	13497372	eea-1	0.0001778	-	WBGene00011696	-0.785978
chr2	24666	25446	C01B12.8	0.0007182	+	WBGene00015291	-0.786286
chr4	11912023	11913202	VZK822L.2	0.001923	+	WBGene00012163	-0.794571
chr2	6324484	6327355	sma-6	0.000174	+	WBGene00004860	-0.794994
chr3	8443910	8446909	hsp-110	0.001016	-	WBGene00016250	-0.7976
chr2	8651109	8658726	pyr-1	0.0002823	+	WBGene00004259	-0.799079
chrX	2945803	2946558	Y41G9A.10	0.0009273	-	WBGene00044901	-0.803909
chr1	4665933	4671738	xnp-1	0.0002006	-	WBGene00006961	-0.807934
chr5	4628580	4635263	pmt-2	9.073e-05	+	WBGene00018811	-0.813319
chrX	14523575	14524021	nspc-16	0.001973	+	WBGene00008357	-0.822386
chrX	2074450	2075944	txdc-12.2	0.0002366	+	WBGene00018656	-0.834867
chr5	4131889	4135102	nhr-57	0.000765	+	WBGene00003647	-0.846704
chr1	5620779	5623041	F46F11.7	0.0003779	+	WBGene00018510	-0.852562
chrX	2864229	2865683	F53B3.6	0.0001001	+	WBGene00018744	-0.853157
chr1	15031141	15033039	F33H2.8	0.001004	-	WBGene00009371	-0.865405
chrX	16262289	16265686	mua-6	0.0001402	-	WBGene00003485	-0.866164
chrX	17680767	17684811	T23E7.6	0.001232	-	WBGene00044772	-0.891229
chrX	16602473	16602622	F59C12.4	0.001163	-	WBGene00045272	-0.892622
chrX	13105241	13108543	F17H10.1	5.69e-05	+	WBGene00008925	-0.92249
chrX	1486532	1489326	dhs-25	0.000154	+	WBGene00000988	-0.938824
chrX	12360744	12361159	nspc-15	0.002026	+	WBGene00009639	-0.940331
chr2	7262154	7263654	C30G12.4	0.0007213	+	WBGene00016276	-0.945634
chr2	4562950	4563461	dao-2	0.0001338	+	WBGene00000928	-0.949295
chr5	10949811	10951821	col-153	0.0004936	+	WBGene00000726	-0.951493
chr2	14492874	14494451	cysl-2	0.0003105	-	WBGene00010759	-0.954542
chrX	5024420	5028165	ZC449.1	0.001397	+	WBGene00022611	-0.972508
chrX	1479542	1484087	acly-1	0.0002234	+	WBGene00016995	-0.990092
chr2	7530996	7533246	wrt-1	0.0008969	+	WBGene00006947	-0.996852
chr1	6836469	6838140	ahcy-1	9.382e-05	+	WBGene00019322	-1.0007
chrX	5021285	5024258	ZC449.2	0.001939	+	WBGene00022612	-1.00427
chr4	3645166	3648684	CC8.2	0.0007029	-	WBGene00016987	-1.01018
chr5	6329197	6331086	T28C12.2	0.001227	+	WBGene00020889	-1.0152
chr1	11579856	11581989	pals-1	0.003419	-	WBGene00008858	-1.03805
chr4	8333672	8333983	his-31	0.001013	-	WBGene00001905	-1.04178
chr1	7755778	7756353	F58H10.1	0.000386	+	WBGene00010291	-1.04324
chr4	13320158	13321831	Y67H2A.9	9.806e-05	+	WBGene00014941	-1.05303
chrX	14581622	14584378	sym-1	0.0008624	+	WBGene00006366	-1.06208
chr3	12152899	12160255	Y75B8A.7	7.429e-05	+	WBGene00013544	-1.06659
chr5	7154503	7156179	F10D2.10	0.0007266	-	WBGene00017335	-1.08083
chrX	11057401	11059793	lpr-3	0.0009323	+	WBGene00012261	-1.09004
chr2	6714292	6715971	dpy-2	0.001543	+	WBGene00001064	-1.09905
chrX	5831929	5834805	F13D11.4	4.832e-05	-	WBGene00017429	-1.10934
chr4	257403	259204	dpy-9	0.0003203	-	WBGene00001071	-1.11077
chr4	17176477	17189805	C52D10.3	0.0001243	+	WBGene00016877	-1.13786
chr2	5940863	5941661	F28B12.6	0.002045	+	WBGene00206371	-1.14481
chr1	6835506	6835631	K02F2.11	4.374e-05	+	WBGene00220000	-1.17553
chr2	14616035	14622621	mltn-9	0.00313	+	WBGene00008964	-1.17865
chr5	14469231	14472448	clec-57	3.957e-05	+	WBGene00008594	-1.19212
chr5	777600	778245	R09E12.9	0.0002904	+	WBGene00044514	-1.21291
chr5	4187203	4190005	nhr-114	8.31e-05	+	WBGene00003704	-1.29774
chr2	6710149	6712227	dpy-10	0.0005113	-	WBGene00001072	-1.30617
chrX	14528699	14529114	nspc-19	0.0003126	+	WBGene00008360	-1.31517
chrX	12360827	12363127	F19H6.6	0.003477	+	WBGene00008961	-1.31572
chr2	12627187	12627570	nspe-7	0.001245	+	WBGene00012593	-1.33184
chr5	13603276	13606701	fmo-4	0.003396	-	WBGene00001479	-1.34046
chr5	6105607	6107530	atf-8	0.001107	+	WBGene00017535	-1.40211
chrX	1506302	1506390	F09E10.15	0.0007352	+	WBGene00219886	-1.43897
chr5	7157142	7159235	ugt-39	5.802e-05	+	WBGene00017329	-1.45374
chr1	7862529	7863569	R11A5.3	0.003117	-	WBGene00011231	-1.48814
chr3	8937767	8937897	ZK643.9	0.0006055	+	WBGene00045132	-1.50175
chr1	6221245	6223115	T08B2.11	0.001603	-	WBGene00020349	-1.50871
chr2	14498026	14499755	dhs-8	0.0002062	+	WBGene00000972	-1.53281
chr4	9444791	9445507	hsp-12.3	0.001664	-	WBGene00002012	-1.53794
chr2	9795756	9797740	cyp-13A4	0.001479	-	WBGene00011671	-1.56183
chr2	3248668	3249386	C17F4.2	0.000188	+	WBGene00015910	-1.69076
chr2	13833095	13833631	F08G2.5	0.0001326	-	WBGene00008577	-1.73146
chr3	10986808	10987873	col-94	0.001558	-	WBGene00000669	-1.79098
chr3	5107330	5108492	dpy-17	0.001417	+	WBGene00001076	-1.88542
chr5	9097201	9098696	F21C10.9	0.002697	-	WBGene00017658	-1.97037
chr5	8076012	8079916	catp-3	0.003643	+	WBGene00015660	-2.03675
chr5	14030184	14032584	T08G5.4	0.002166	+	WBGene00014834	-2.12709
chrX	969074	970270	C44C1.6	0.0003773	-	WBGene00016645	-2.18391
chr2	13835101	13836107	ins-37	0.003477	-	WBGene00002120	-2.21331
chr5	1449665	1450183	cnc-2	0.0002623	-	WBGene00000556	-2.3461
chr2	10312293	10312943	ZK970.7	0.000142	+	WBGene00014173	-2.45659
chr5	13890773	13891364	lbp-8	0.0002583	+	WBGene00002260	-2.59416
chr3	11810556	11811045	C18D11.6	0.001632	+	WBGene00007682	-2.81054
chr2	3677535	3681415	F19B10.10	7.664e-05	-	WBGene00017589	-3.38963
chr4	4399879	4400400	Y24D9A.6	0.001267	-	WBGene00021284	-4.16796
chr2	3683184	3684517	F19B10.1	8.952e-05	+	WBGene00017583	-4.46397
chr5	3316307	3317851	F35F10.1	0.0001538	+	WBGene00018052	-5.73345
chr5	3313244	3315516	arrd-19	5.935e-06	-	WBGene00018061	-7.23326

### Sheet: SMA9 Direct Targets
Chroms	txStart	txEnd	refseqID	rank product	Strands	GeneSymbol	logFC_S9vN2
chrX	17256200	17256787	Y40C7B.4	7.346e-06	-	WBGene00021500	5.12314
chr4	12921264	12923296	C32H11.4	5.667e-05	+	WBGene00007867	5.06442
chr4	10961229	10966459	aqp-3	0.0001303	-	WBGene00000171	4.85133
chr1	10516978	10517150	F59C6.15	1.683e-05	-	WBGene00045164	4.47267
chrX	8748434	8750941	asns-2	0.0004838	-	WBGene00019730	3.14201
chr4	3965246	3969193	clec-76	0.0005029	+	WBGene00021587	2.79338
chr4	12918556	12920393	C32H11.3	0.0001644	+	WBGene00007866	2.65896
chr5	11650079	11650762	zip-10	0.0002401	-	WBGene00012101	2.65821
chrX	11102587	11105460	W02H3.1	0.0001824	-	WBGene00012217	2.61745
chr1	11342085	11347288	oac-34	6.178e-05	-	WBGene00010157	2.39886
chr4	12717831	12719395	C27D8.1	0.0005107	+	WBGene00007777	2.34587
chr2	1175925	1179323	nas-27	0.001579	-	WBGene00003545	2.2786
chr3	1023221	1026361	Y34F4.4	0.0002679	-	WBGene00021339	2.24981
chr2	4673060	4676285	clec-140	0.0008079	+	WBGene00020220	2.24914
chr4	12936738	12937988	dod-21	0.0006514	+	WBGene00007873	2.22094
chr4	9682011	9682845	ins-7	0.0001963	-	WBGene00002090	2.18964
chr5	16493453	16494489	comt-2	0.0002853	-	WBGene00012518	2.17919
chr2	5696498	5698969	C25H3.10	0.0004224	-	WBGene00016119	2.07679
chr4	671579	673480	K11H12.3	0.0003938	-	WBGene00019659	2.03479
chr5	11118766	11119705	scb-1	8.21e-06	-	WBGene00010407	2.00969
chr3	3545580	3546423	C54C6.7	0.0007883	-	WBGene00044166	2.00347
chr4	13905991	13913029	Y37A1A.2	5.993e-05	-	WBGene00012535	1.99893
chr2	6627484	6629274	F54H5.2	0.0007402	+	WBGene00018839	1.99779
chr5	11042710	11043980	C45B11.2	0.001266	+	WBGene00008105	1.98627
chr2	4091930	4094349	R11F4.1	0.0003553	+	WBGene00020007	1.96885
chr2	10157520	10169346	daf-19	2.69e-06	-	WBGene00000914	1.95005
chr4	15641476	15641799	Y105C5A.12	0.001197	-	WBGene00013636	1.926
chr2	849678	850667	F28A10.5	0.00141	-	WBGene00017873	1.9103
chrX	5630023	5631825	argn-1	0.0001313	+	WBGene00020658	1.86649
chr5	381908	384688	ZK6.8	0.0006485	+	WBGene00022643	1.77807
chr1	8869715	8871531	F55H12.5	0.0004008	+	WBGene00010136	1.77737
chr5	3340175	3342006	C17B7.10	0.0002147	-	WBGene00015884	1.77544
chr2	9466902	9468611	chil-23	0.0002649	-	WBGene00011167	1.77532
chr2	12629687	12630630	Y38E10A.28	0.001318	+	WBGene00044034	1.74925
chr2	4752307	4752991	F41C3.1	0.001789	+	WBGene00018267	1.737
chr5	16728731	16729960	fbxa-127	0.001758	+	WBGene00012027	1.69101
chr4	12965374	12967392	dod-22	0.001135	+	WBGene00010125	1.68182
chr5	6246931	6252458	dmd-7	1.496e-05	+	WBGene00019521	1.66443
chrX	5647373	5650218	T22B7.3	0.001309	+	WBGene00020672	1.62812
chr1	10514194	10514364	F59C6.16	0.0004504	+	WBGene00077764	1.6185
chr4	6876731	6883442	tre-2	7.061e-06	-	WBGene00006608	1.60914
chr5	615575	617166	F48G7.13	0.001614	+	WBGene00018624	1.60357
chr2	12627187	12627570	nspe-7	0.0001787	+	WBGene00012593	1.58957
chr5	5893315	5895203	C04E6.7	8.51e-05	+	WBGene00015423	1.57642
chrX	8754561	8761597	M02D8.5	0.0001469	-	WBGene00019731	1.56257
chr5	15476060	15478749	C06B8.2	8.63e-05	-	WBGene00007368	1.51192
chr4	12876950	12879645	ZK896.5	0.0002311	-	WBGene00014136	1.44834
chr5	12409415	12410513	hrg-2	0.0002615	-	WBGene00010473	1.44044
chr2	11592392	11595418	gfat-1	5.572e-05	-	WBGene00008546	1.43733
chr3	7298348	7299631	B0361.9	4.71e-05	-	WBGene00015163	1.32557
chr3	5474476	5478005	lon-1	7.681e-05	+	WBGene00003055	1.31798
chr2	9779181	9781997	cyp-13A1	0.000703	-	WBGene00011677	1.31295
chr5	3481432	3482600	lys-7	0.0007872	-	WBGene00003096	1.30878
chrX	14980954	14981675	arl-7	0.001222	-	WBGene00000191	1.3035
chr4	12907469	12909998	K08D8.4	0.001339	-	WBGene00010658	1.29535
chr5	16214890	16217706	F11A5.9	0.0001437	+	WBGene00008677	1.2902
chr5	1462011	1464699	fpn-1.2	0.0001798	-	WBGene00019977	1.27637
chr3	8922399	8923290	glb-1	0.0002476	-	WBGene00014030	1.25976
chr2	4774382	4774883	F26G1.10	0.0007988	+	WBGene00044663	1.2593
chr4	7466681	7469832	F55G1.7	0.001063	-	WBGene00018903	1.24971
chr3	6508132	6509499	F23F12.12	0.0006392	+	WBGene00017756	1.23085
chr1	9149673	9153252	slc-36.4	5.751e-05	+	WBGene00010421	1.19245
chr5	2288153	2290474	nhr-225	0.000601	-	WBGene00020849	1.14749
chr5	3353225	3354086	C17B7.12	0.0008948	+	WBGene00015886	1.12648
chr2	8744071	8747250	mak-1	2.286e-05	+	WBGene00010681	1.09617
chr5	5812316	5813137	ZC250.4	0.0004826	-	WBGene00045305	1.08793
chr5	6898540	6900223	odc-1	0.0003566	-	WBGene00003844	1.0758
chr5	1460369	1461613	hacd-1	0.0003942	+	WBGene00019978	1.07398
chr4	8598502	8600762	Y59H11AR.4	0.0003345	-	WBGene00022012	1.05262
chr2	12619173	12619388	nspe-2	0.001831	-	WBGene00012604	1.03283
chrX	10769282	10782973	sma-9	5.925e-07	+	WBGene00004862	1.0321
chr5	11543963	11545295	F38B7.2	0.0001361	+	WBGene00009533	1.03207
chr2	6692752	6695566	C18H9.5	0.0002603	-	WBGene00016003	1.02634
chr1	12551537	12552375	W02D9.10	0.0007231	+	WBGene00012216	1.02415
chr5	7751755	7754657	T05B11.4	0.00131	-	WBGene00020247	1.0206
chr5	12410879	12412113	cdr-7	4.461e-05	-	WBGene00010472	1.01728
chr4	6092603	6093680	cpi-1	0.0001892	-	WBGene00000535	0.985266
chr2	14292819	14295717	Y54G11A.4	0.0002762	+	WBGene00013215	0.978245
chr1	1845200	1850523	tag-96	0.0001466	+	WBGene00006461	0.964075
chr5	2052226	2053609	comt-5	0.000621	-	WBGene00021492	0.963144
chr5	8307942	8310766	clec-218	0.0006752	+	WBGene00020938	0.957756
chr4	7187189	7188130	C42D4.13	0.00118	-	WBGene00016598	0.946522
chr3	9504764	9507081	lrg-1	0.001069	+	WBGene00003067	0.94586
chrX	14527170	14527659	nspc-18	0.0006216	-	WBGene00008358	0.866928
chrX	8718641	8718904	F53A9.8	0.0001621	-	WBGene00018731	0.832826
chr2	10450007	10452005	lin-56	0.0003618	+	WBGene00003038	0.829572
chr5	6685807	6688492	K11G9.5	0.0009927	-	WBGene00019655	0.828521
chr5	15482149	15483665	nhr-151	0.0005414	-	WBGene00077594	0.827498
chr4	11745640	11748689	gem-4	0.001008	+	WBGene00001577	0.82415
chr4	12910647	12912129	K08D8.5	0.000563	-	WBGene00010659	0.814717
chr5	532259	534070	nhr-58	0.0002231	+	WBGene00003648	0.805416
chr4	2765715	2771792	Y54G2A.11	0.001602	-	WBGene00021876	0.798861
chr2	9486377	9487387	T19H5.4	0.0002068	-	WBGene00011849	0.792043
chr3	1026462	1031065	Y34F4.5	0.0005589	-	WBGene00021340	0.780937
chr2	12623110	12624533	Y38E10A.14	0.0003227	-	WBGene00012592	0.767179
chr5	665919	667510	nhr-180	0.0003208	-	WBGene00017961	0.764858
chrX	17372318	17374634	F10D7.3	0.0002922	-	WBGene00017340	0.763018
chr2	8017680	8020785	zyg-11	0.0004678	+	WBGene00006996	0.760622
chr2	8075760	8076842	K02C4.2	0.0006941	+	WBGene00010501	0.750465
chr3	11025239	11026566	Y48A6B.7	0.0005367	-	WBGene00012968	0.731765
chr3	3989298	3992189	glb-11	0.0005405	-	WBGene00007981	0.709551
chr5	3397065	3397922	T20D4.12	0.000958	+	WBGene00020618	0.707287
chr4	6588184	6590154	lec-11	0.0004365	-	WBGene00002274	0.703778
chr5	12265707	12269322	twk-24	0.0004097	-	WBGene00006677	0.702451
chr5	16219634	16221917	glc-1	0.0003712	+	WBGene00001591	0.702163
chr3	4189360	4190341	R74.10	0.001224	-	WBGene00206525	0.700594
chr4	7782599	7783851	tag-321	0.0002569	-	WBGene00044325	0.700072
chr1	10150280	10155105	F16C3.2	0.001603	-	WBGene00008886	0.694204
chr2	8792903	8794172	F07H5.7	0.001611	-	WBGene00008558	0.68072
chr3	6860974	6863968	sma-3	0.0002205	-	WBGene00004857	0.675472
chr4	1562184	1564076	hpo-6	0.0004829	+	WBGene00021518	0.665652
chr5	7540890	7545523	nhx-3	0.001041	-	WBGene00003731	0.662079
chr2	8067976	8073374	gpcp-2	0.0002961	-	WBGene00011511	0.656786
chr5	5274070	5275615	natc-2	0.0001465	+	WBGene00015074	0.65595
chr5	2250540	2252591	cyp-33C7	0.0007127	+	WBGene00018260	0.654104
chr3	7145842	7153797	ogt-1	0.0001618	-	WBGene00003858	0.641949
chr5	14088891	14090359	D1086.5	0.001671	-	WBGene00008392	0.639754
chrX	17600487	17601503	lec-9	0.0001552	+	WBGene00002272	0.637516
chr4	2805857	2809034	Y54G2A.45	0.0003724	+	WBGene00044488	0.635577
chr2	8258074	8259138	F35C11.6	0.001234	-	WBGene00009405	0.628192
chr4	7791704	7792263	C33H5.13	0.0001453	-	WBGene00016379	0.606653
chr5	10087480	10089002	R04B5.5	0.0002012	+	WBGene00011003	0.603599
chrX	8716665	8716922	F53A9.7	0.00149	-	WBGene00018730	0.601264
chr1	7574240	7578599	D2030.2	0.0002422	+	WBGene00008412	0.600086
chr4	6095407	6110655	lag-1	0.0004393	+	WBGene00002245	0.595789
chr5	12637663	12638236	F56H9.2	9.939e-06	+	WBGene00010174	0.59265
chrX	8242301	8247869	endu-2	0.0002876	+	WBGene00019779	0.592573
chr5	13257097	13259311	C34D1.4	0.0007646	-	WBGene00007931	0.587427
chr5	10712160	10732422	T28B11.1	0.0004729	-	WBGene00012117	0.579008
chr4	2146672	2149297	C54E4.5	0.000456	-	WBGene00016920	0.573603
chr2	6700657	6701625	C18H9.6	0.0004879	-	WBGene00016004	0.567448
chrX	12624655	12634354	ivns-1	0.0004008	-	WBGene00006493	0.565177
chr1	7238993	7243967	dhp-1	0.0001992	-	WBGene00000963	0.556705
chr1	9697237	9699566	C04F12.8	0.001077	-	WBGene00007302	0.554587
chr5	5700154	5701080	clec-1	0.00104	+	WBGene00017772	0.52062
chr2	6179831	6184701	F40H3.1	0.0008626	+	WBGene00018249	0.497209
chrX	9539905	9542329	nuc-1	0.0007585	+	WBGene00003828	0.493997
chr1	7486648	7494736	T28F4.4	4.173e-05	-	WBGene00012139	0.493444
chr4	13250655	13252311	ttr-51	0.001159	-	WBGene00010440	0.487538
chr5	9168393	9173005	gad-3	0.001644	-	WBGene00015057	0.482886
chr2	4194826	4203779	mth-1	0.00117	-	WBGene00017948	0.481844
chr2	4742137	4745280	acs-11	0.001128	+	WBGene00018269	0.461912
chr3	6154844	6157758	anmt-2	0.0005602	-	WBGene00018340	0.456681
chr1	9018670	9020304	F36F2.1	0.0009615	+	WBGene00009475	0.454626
chrX	6713577	6716357	nas-11	0.00155	+	WBGene00003530	0.453951
chrX	6747296	6761738	abts-4	0.000173	-	WBGene00019844	0.427179
chr4	7779381	7782499	sec-10	0.001304	-	WBGene00016376	0.426447
chr3	5626944	5628206	C05D2.11	0.001641	+	WBGene00022910	0.423206
chr2	10448266	10450222	ZK673.2	0.0008876	+	WBGene00014058	0.419375
chrX	15190123	15193073	T10B10.4	0.001083	+	WBGene00011681	0.417917
chr1	7564584	7567719	gpdh-3	0.001346	+	WBGene00012031	0.413973
chr5	8594914	8597469	tag-196	9.1e-05	+	WBGene00007055	0.410169
chr5	10749605	10750788	F28H7.3	0.000641	-	WBGene00009237	0.404761
chr5	5410955	5413001	F08F3.4	0.0005967	+	WBGene00017262	0.391255
chr4	7634786	7635712	warf-1	0.001267	+	WBGene00000190	0.0243443
chr1	5349646	5353774	nath-10	0.0008655	-	WBGene00018866	-0.358112
chr5	11825894	11827067	mpst-1	0.00198	-	WBGene00008409	-0.365777
chr2	15163817	15164553	gst-26	0.001856	-	WBGene00001774	-0.366694
chrX	10481240	10483441	elt-2	0.00128	+	WBGene00001250	-0.3727
chr5	5433386	5437095	acl-6	0.000806	+	WBGene00017261	-0.379119
chr3	6889774	6895089	K04C2.2	0.001381	+	WBGene00019380	-0.38132
chrX	14001924	14003080	cytb-5.1	0.0006407	+	WBGene00007848	-0.383845
chrX	11726264	11727936	gst-42	0.0004068	-	WBGene00001790	-0.384662
chr4	17250131	17254964	ZK550.3	0.0008371	+	WBGene00013997	-0.385853
chr3	9932398	9939704	K03H1.5	0.00183	+	WBGene00010540	-0.393829
chr2	13117483	13122016	gfm-1	0.0008635	+	WBGene00009246	-0.397014
chr5	13650262	13654129	lpin-1	0.0004223	-	WBGene00010425	-0.399321
chrX	4696754	4699461	hyl-2	0.000316	-	WBGene00002044	-0.401131
chr1	511044	519646	acs-13	0.001621	-	WBGene00022037	-0.403881
chr1	6315233	6317262	ima-2	0.001009	+	WBGene00002073	-0.417157
chr2	11497665	11499625	B0334.5	0.001369	+	WBGene00007145	-0.41775
chr2	6666898	6673752	T19D12.1	0.001291	+	WBGene00020576	-0.42517
chrX	15849885	15852001	acl-1	0.000813	+	WBGene00010339	-0.42589
chrX	6446746	6448916	fah-1	0.0009067	-	WBGene00019620	-0.427142
chr5	9203077	9204734	asp-2	0.0008677	+	WBGene00000215	-0.427277
chr2	15164890	15165731	gst-27	0.0007835	-	WBGene00001775	-0.429194
chr4	9526366	9528336	elo-1	0.0005657	+	WBGene00001239	-0.433006
chr2	4603427	4604161	F35D11.4	0.0009701	+	WBGene00018045	-0.434073
chrX	16487481	16489397	cah-3	0.0007366	+	WBGene00000281	-0.436609
chr3	4900508	4903170	tag-340	0.001151	+	WBGene00017826	-0.443864
chrX	5714522	5717562	cyp-43A1	0.0001363	+	WBGene00017108	-0.444519
chr4	10691980	10695303	R102.4	0.001303	-	WBGene00011291	-0.446047
chr3	1619742	1625803	hsp-60	0.001007	+	WBGene00002025	-0.44673
chr5	10446534	10453605	Y32F6A.5	0.0005547	-	WBGene00012530	-0.448075
chr2	4601355	4602633	coa-3	0.001023	-	WBGene00018046	-0.455712
chr3	8048450	8051081	K12H4.7	0.0005216	-	WBGene00019682	-0.458276
chrX	6376459	6377684	lmp-1	0.0015	-	WBGene00003053	-0.466552
chrX	2933361	2937742	fard-1	0.001581	+	WBGene00022200	-0.468876
chr5	10942461	10944514	zip-9	0.001177	+	WBGene00077761	-0.468916
chr3	11985	14869	nhr-80	0.0001398	-	WBGene00003670	-0.470723
chr5	10356285	10357903	ceeh-2	0.0007703	-	WBGene00010628	-0.473129
chr2	11729055	11731198	alh-8	0.0009601	+	WBGene00000114	-0.473262
chr5	899304	903665	fmo-5	0.0002676	-	WBGene00001480	-0.478191
chr3	5946215	5948733	F25B5.6	0.000459	-	WBGene00017777	-0.481352
chr3	6164573	6171177	F42A10.9	0.0008883	+	WBGene00023489	-0.489971
chr3	13604412	13606066	act-5	0.0005854	-	WBGene00000067	-0.493902
chr3	5557365	5564837	rpc-2	0.001008	+	WBGene00017300	-0.494615
chrX	3576606	3578830	ckc-1	0.0006541	+	WBGene00000515	-0.49786
chr3	6612528	6615149	ctsa-4.2	0.0004116	+	WBGene00021503	-0.504684
chrX	10339217	10341161	R07E3.1	0.000677	-	WBGene00011102	-0.509506
chr3	13540139	13543534	acs-5	0.000776	-	WBGene00013575	-0.512357
chr2	7773904	7777823	mthf-1	0.0003844	-	WBGene00015512	-0.516973
chr5	10949811	10951821	col-153	0.002062	+	WBGene00000726	-0.518377
chrX	12691573	12695652	ugt-50	0.0001691	+	WBGene00011564	-0.519099
chr4	4659049	4659517	mrps-21	0.001081	-	WBGene00017924	-0.526806
chr5	10480949	10484740	Y32F6B.1	0.0005593	-	WBGene00012531	-0.53068
chr2	11739358	11742876	ctsa-1.2	0.0003902	+	WBGene00008741	-0.531267
chr2	11435210	11438452	vha-6	0.001033	-	WBGene00006915	-0.534629
chr2	5750188	5754140	ifb-2	0.0009593	+	WBGene00002054	-0.536649
chrX	11965962	11969893	sams-1	5.659e-05	+	WBGene00008205	-0.537211
chr2	6884040	6887805	pmp-2	0.0005147	-	WBGene00004059	-0.539819
chrX	525928	530289	ugt-46	0.0002571	-	WBGene00015141	-0.543496
chr4	12420683	12432636	ugt-65	0.0002186	+	WBGene00008583	-0.543864
chrX	6456872	6461767	pept-1	0.0003468	+	WBGene00003877	-0.544365
chrX	16376588	16380058	sur-7	0.0009102	+	WBGene00006353	-0.544463
chrX	9428431	9430424	B0272.4	0.0005452	+	WBGene00007130	-0.545596
chrX	6784411	6787305	bgal-2	0.0003871	+	WBGene00019225	-0.549505
chrX	8931179	8939263	acs-22	0.0007075	+	WBGene00017012	-0.554671
chr4	4528759	4530432	ZK185.3	0.0005402	-	WBGene00022683	-0.555322
chr3	5196680	5199677	emb-8	0.0004409	-	WBGene00001262	-0.556991
chr5	7075787	7081580	npa-1	0.0007575	+	WBGene00003786	-0.566586
chr2	8651109	8658726	pyr-1	0.0003197	+	WBGene00004259	-0.567674
chr5	9737556	9739740	aqp-4	0.0006541	+	WBGene00000172	-0.569526
chrX	872603	875948	F56F10.1	0.0005282	+	WBGene00018984	-0.574353
chr1	11572093	11577488	F15D3.6	0.0001591	-	WBGene00008856	-0.574414
chrX	1272788	1275416	C52B11.5	0.0005376	+	WBGene00016874	-0.574612
chr3	3510924	3519607	hmit-1.3	0.0009804	-	WBGene00010811	-0.577129
chr1	489969	496158	haf-4	0.0006163	+	WBGene00001814	-0.577924
chr2	13073480	13076228	F42G4.5	0.0006727	+	WBGene00009642	-0.582045
chr1	4511438	4516089	rnf-145	0.0005023	-	WBGene00022471	-0.582176
chrX	14313927	14326726	prx-1	0.0007457	+	WBGene00004191	-0.594091
chr2	10926561	10931078	metr-1	0.0005212	+	WBGene00010988	-0.596369
chr1	6203974	6206927	T05E7.1	0.000232	+	WBGene00020258	-0.60022
chr1	6081782	6086006	haf-9	0.000374	+	WBGene00001819	-0.603237
chrX	6421036	6430610	ctsa-2	0.001539	-	WBGene00019617	-0.61003
chr1	6836469	6838140	ahcy-1	0.0006464	+	WBGene00019322	-0.614508
chr5	10102592	10104964	ugt-17	0.0003492	-	WBGene00007422	-0.617383
chr4	17402455	17405630	pmp-4	0.0005848	-	WBGene00004061	-0.620008
chr5	4715388	4720093	prx-6	0.0007074	-	WBGene00004195	-0.62028
chr4	8612334	8614698	cyp-33E2	0.0002949	+	WBGene00018334	-0.627837
chr1	7755778	7756353	F58H10.1	0.001132	+	WBGene00010291	-0.632804
chr3	2734080	2739531	cest-25	0.0003523	-	WBGene00022178	-0.634284
chrX	5829435	5832027	acp-5	0.0007695	+	WBGene00017427	-0.642922
chrX	13105241	13108543	F17H10.1	0.0001245	+	WBGene00008925	-0.644567
chr3	6440145	6443000	mel-32	3.758e-05	-	WBGene00003214	-0.645623
chr5	2127535	2130100	ldp-1	0.0004201	+	WBGene00017719	-0.648356
chr2	9656705	9657719	gstk-1	0.0002199	+	WBGene00014251	-0.657265
chr4	10243612	10245707	tkt-1	0.0002134	+	WBGene00008506	-0.661851
chrX	7798949	7799780	gpx-7	0.001148	-	WBGene00019846	-0.676013
chrX	15095343	15097954	F09B12.3	0.0001968	-	WBGene00008607	-0.682373
chr5	11466842	11470663	aat-6	0.0003409	-	WBGene00000007	-0.691686
chr2	13632584	13636998	tag-10	0.0004033	+	WBGene00006404	-0.699241
chr2	7099583	7101165	mmaa-1	0.0001721	-	WBGene00020169	-0.702791
chr2	3248668	3249386	C17F4.2	0.002061	+	WBGene00015910	-0.703501
chr4	9155148	9159019	pcp-3	0.0002992	-	WBGene00003958	-0.709437
chr2	4938596	4941150	cblc-1	9.151e-05	-	WBGene00022766	-0.716785
chr2	9654345	9655580	ZK1307.1	0.0005641	-	WBGene00014244	-0.721796
chr3	6495673	6498213	F23F12.13	0.001022	+	WBGene00044455	-0.726197
chr4	11913692	11915687	fat-6	8.186e-05	-	WBGene00001398	-0.727473
chr3	9751552	9752883	ech-6	0.0006488	-	WBGene00001155	-0.73096
chr2	5233156	5235846	pho-1	0.0002352	-	WBGene00004020	-0.734694
chr4	8334305	8334715	his-32	0.0006557	+	WBGene00001906	-0.740564
chr1	6728296	6729376	lbp-6	0.0002956	-	WBGene00002258	-0.755202
chr5	13782399	13784109	F53C11.3	8.309e-05	+	WBGene00009973	-0.757416
chr5	7157142	7159235	ugt-39	0.0004186	+	WBGene00017329	-0.784883
chr5	12003053	12004584	cpr-9	6.544e-05	+	WBGene00010204	-0.787434
chr5	1996105	1999581	alh-5	0.000131	-	WBGene00000111	-0.803148
chr5	8272385	8274044	asp-5	0.000121	+	WBGene00000218	-0.807866
chr3	7209967	7215291	R151.2	0.0004943	+	WBGene00020107	-0.812291
chrX	1132993	1148585	R193.2	0.0001327	-	WBGene00020128	-0.81808
chr5	2671455	2688513	kel-8	0.0004345	+	WBGene00020952	-0.821356
chr2	14498026	14499755	dhs-8	0.000214	+	WBGene00000972	-0.833548
chrX	17136000	17138110	cnp-3	0.001778	-	WBGene00020725	-0.836081
chr4	17176477	17189805	C52D10.3	0.0002728	+	WBGene00016877	-0.839317
chr4	3944816	3947362	clec-72	0.0004939	+	WBGene00021583	-0.849291
chrX	4565302	4569620	amt-4	0.0009202	+	WBGene00000136	-0.863696
chrX	12468061	12475348	myo-2	0.0009908	+	WBGene00003514	-0.86756
chrX	14158785	14161734	lgc-25	0.0004536	-	WBGene00010994	-0.886262
chr5	10932693	10934245	F58B4.5	0.0003196	+	WBGene00010238	-0.894018
chr5	6674267	6676417	cest-31	0.0003735	+	WBGene00019653	-0.895662
chr2	14013819	14016965	cyp-37A1	0.001271	-	WBGene00008499	-0.905792
chr5	8641602	8643193	asp-13	0.000121	-	WBGene00017881	-0.907305
chrX	5782499	5786455	gakh-1	5.213e-05	+	WBGene00018516	-0.910259
chr5	7154503	7156179	F10D2.10	0.0008329	-	WBGene00017335	-0.91318
chr4	12903785	12906659	K08D8.3	4.777e-05	-	WBGene00010657	-0.945499
chr2	8388051	8389891	drd-1	3.974e-05	+	WBGene00009902	-0.952207
chr5	5389341	5393148	C35A11.4	0.0001235	-	WBGene00016431	-0.954728
chr1	12951134	12954003	acox-1.4	0.0001621	+	WBGene00008567	-0.966315
chr5	4187203	4190005	nhr-114	0.0001056	+	WBGene00003704	-0.969987
chrX	6674869	6679848	F38B6.4	0.0001816	+	WBGene00018174	-0.990107
chr5	415870	417706	ZK6.11	0.0001178	-	WBGene00022645	-0.991088
chr4	3311276	3313189	zip-11	4.447e-05	+	WBGene00021082	-1.01902
chr2	5142919	5144021	F58A6.1	0.0001734	+	WBGene00019022	-1.02453
chr2	7290426	7291719	C30G12.2	4.086e-05	+	WBGene00016274	-1.08777
chr4	12976303	12978343	dod-17	0.0002682	+	WBGene00010745	-1.09071
chr5	12795481	12798224	ugt-6	0.001682	-	WBGene00013904	-1.10035
chr5	7184849	7188552	pitr-5	0.001087	+	WBGene00017312	-1.11254
chr4	6076686	6079952	ugt-19	0.0005837	-	WBGene00019515	-1.14619
chr2	7363220	7364040	msra-1	0.0002075	-	WBGene00018393	-1.19119
chrX	13841610	13843322	M03B6.1	0.0001078	+	WBGene00010833	-1.20823
chr2	9285975	9289132	mtrr-1	1.32e-05	+	WBGene00006510	-1.2178
chr4	8449353	8451759	eppl-1	0.000464	-	WBGene00020139	-1.22187
chr2	3742465	3743814	F12E12.11	0.0006235	-	WBGene00044811	-1.23648
chr5	6288907	6289681	K12B6.11	0.001101	+	WBGene00195164	-1.24091
chr4	8161953	8163800	clec-51	4.557e-05	-	WBGene00015050	-1.27883
chrX	3031783	3033117	clec-265	2.508e-05	+	WBGene00019738	-1.28999
chr2	8391051	8392283	F49E12.10	0.0007829	+	WBGene00009903	-1.30628
chr4	12872776	12875360	ZK896.1	0.001479	-	WBGene00014132	-1.30783
chrX	4571437	4573914	amt-1	0.001753	+	WBGene00000133	-1.38834
chr4	11918201	11920775	ZK822.8	0.0002535	+	WBGene00194665	-1.40342
chr2	5961617	5962075	B0034.7	0.0004494	+	WBGene00044394	-1.412
chr5	6662191	6665813	pmp-5	1.298e-05	-	WBGene00004062	-1.41851
chr5	6401379	6408783	F57F4.4	0.0006414	-	WBGene00019017	-1.42274
chr4	11624252	11625582	lys-5	0.000472	-	WBGene00003094	-1.53259
chr2	9795756	9797740	cyp-13A4	0.0003447	-	WBGene00011671	-1.56328
chr5	2322038	2322566	pud-1.2	0.001022	-	WBGene00021236	-1.608
chr4	8167164	8168760	clec-52	0.001755	-	WBGene00015052	-1.84184
chr4	11621429	11623174	lys-4	3.92e-06	-	WBGene00003093	-1.87257
chr5	9097201	9098696	F21C10.9	0.00192	-	WBGene00017658	-1.9018
chr4	12973624	12975603	F55G11.4	2.744e-05	+	WBGene00010124	-1.92795
chr4	12866109	12869080	clec-186	1.102e-05	+	WBGene00014138	-1.9497
chrX	3756891	3758499	T14G12.12	0.0008628	-	WBGene00235110	-1.98944
chr5	13890773	13891364	lbp-8	0.0002551	+	WBGene00002260	-2.10265
chr2	13629799	13630887	gst-18	0.0005495	-	WBGene00001766	-2.1233
chr1	9727169	9728034	ceh-5	0.001188	+	WBGene00000430	-2.69378
chr2	9793754	9795541	cyp-13A9	0.001779	-	WBGene00014838	-3.2377
chr2	2678041	2679162	F22E5.17	0.0008361	+	WBGene00017712	-3.91992
chr3	10986808	10987873	col-94	0.0001323	-	WBGene00000669	-3.96705
chr5	19429387	19431136	srw-85	4.355e-06	-	WBGene00005832	-4.4766
chr3	3251461	3253143	Y53G8AL.3	0.001303	-	WBGene00021801	-4.74513
chr5	19431291	19431363	C25F9.t5	0.001399	+	WBGene00014686	-6.398
chr5	5777429	5777901	F44E7.17	8.58e-06	+	WBGene00235319	-8.2335
